# Identification and removal of contamination in palaeoproteomic analysis of dental enamel

**DOI:** 10.1101/2025.05.30.657004

**Authors:** Zandra Fagernäs, Sofie Sieling, Gaudry Troché, Jan K. Bakker, Jesper V. Olsen, Frido Welker

## Abstract

Analysis of archaeological and palaeontological dental enamel allows for the study of taxonomy, phylogenetic relationships, and genetic sex of Pleistocene fauna and hominin remains. However, high-quality data is required for the study of degraded, chemically modified ancient proteomes. Protein contamination may hinder acquisition of such data, due to the abundance and better preservation of modern contaminating proteins. Here, we artificially contaminate a Pleistocene woolly rhinoceros tooth in order to investigate decontamination of archaeological dental enamel. We find that although the contaminating proteins are not identified, likely due to a lack of denaturation and digestion steps in archaeological dental enamel protein extraction protocols, contamination leads to significant loss of endogenous proteomic information. We thereafter compare five published decontamination methods, and find that a simple water or bleach wash prior to demineralization is most efficient at removing protein contamination. The water wash does not affect the endogenous proteome, while a bleach wash may lead to a loss of shorter intercrystalline peptides. We therefore conclude that decontamination is necessary in the study of ancient dental enamel, to ensure maximal retrieval of endogenous proteomic information, and can easily be achieved by incorporating a water or bleach wash step into the protein extraction protocol.
