## Supplementary Data 1 for "Identification and removal of contamination in palaeoproteomic analysis of dental enamel"

stagetip	type	method	sample	weight	raw_file
P0731	enamel	original	no_cont1	10.0	20240201_EXPL5_NEO5_GT_DDA_77min_SA_P0731.raw
P0732	enamel	original	no_cont2	10.2	20240201_EXPL5_NEO5_GT_DDA_77min_SA_P0732.raw
P0733	enamel	original	no_cont3	10.3	20240201_EXPL5_NEO5_GT_DDA_77min_SA_P0733.raw
P0734	enamel	uv	uv1	12.0	20240201_EXPL5_NEO5_GT_DDA_77min_SA_P0734.raw
P0735	enamel	uv	uv2	11.4	20240201_EXPL5_NEO5_GT_DDA_77min_SA_P0735.raw
P0736	enamel	uv	uv3	11.1	20240201_EXPL5_NEO5_GT_DDA_77min_SA_P0736.raw
P0737	enamel	bleach	bleach1	12.4	20240201_EXPL5_NEO5_GT_DDA_77min_SA_P0737.raw
P0738	enamel	bleach	bleach2	10.9	20240201_EXPL5_NEO5_GT_DDA_77min_SA_P0738.raw
P0739	enamel	bleach	bleach3	10.8	20240201_EXPL5_NEO5_GT_DDA_77min_SA_P0739.raw
P0740	enamel	hcl	hcl1	12.0	20240201_EXPL5_NEO5_GT_DDA_77min_SA_P0740.raw
P0741	enamel	hcl	hcl2	11.6	20240201_EXPL5_NEO5_GT_DDA_77min_SA_P0741.raw
P0742	enamel	hcl	hcl3	10.6	20240201_EXPL5_NEO5_GT_DDA_77min_SA_P0742.raw
P0743	enamel	edta	edta1	11.9	20240201_EXPL5_NEO5_GT_DDA_77min_SA_P0743.raw
P0744	enamel	edta	edta2	11.5	20240201_EXPL5_NEO5_GT_DDA_77min_SA_P0744.raw
P0745	enamel	edta	edta3	11.3	20240201_EXPL5_NEO5_GT_DDA_77min_SA_P0745.raw
P0746	enamel	water	water1	9.9	20240201_EXPL5_NEO5_GT_DDA_77min_SA_P0746.raw
P0747	enamel	water	water2	11.0	20240201_EXPL5_NEO5_GT_DDA_77min_SA_P0747.raw
P0748	enamel	water	water3	10.3	20240201_EXPL5_NEO5_GT_DDA_77min_SA_P0748.raw
P0749	enamel	no_decont	no_decont1	11.3	20240201_EXPL5_NEO5_GT_DDA_77min_SA_P0749.raw
P0750	enamel	no_decont	no_decont2	12.5	20240201_EXPL5_NEO5_GT_DDA_77min_SA_P0750.raw
P0751	enamel	no_decont	no_decont3	10.0	20240201_EXPL5_NEO5_GT_DDA_77min_SA_P0751.raw
P0752	blank	all	blank	0.0	20240201_EXPL5_NEO5_GT_DDA_77min_BLK_P0752.raw
